# Prediction of m6A and m5C at single-molecule resolution reveals a cooccurrence of RNA modifications across the transcriptome

**DOI:** 10.1101/2022.03.14.484124

**Authors:** P. Acera Mateos, A.J. Sethi, A. Ravindran, A. Srivastava, K. Woodward, S. Mahmud, M. Kanchi, M. Guarnacci, J. Xu, Z.W.S. Yuen, Y. Zhou, A. Sneddon, W. Hamilton, J. Gao, L.M. Starrs, R. Hayashi, V. Wickramasinghe, K. Zarnack, T. Preiss, G. Burgio, N. Dehorter, N. Shirokikh, E. Eyras

## Abstract

The epitranscriptome embodies many new and largely unexplored functions of RNA. A significant roadblock hindering progress in epitranscriptomics is the identification of more than one modification in individual transcript molecules. We address this with CHEUI (CH3 (methylation) Estimation Using Ionic current). CHEUI predicts N6-methyladenosine (m6A) and 5-methylcytidine (m5C) in individual molecules from the same sample, the stoichiometry at transcript reference sites, and differential methylation between any two conditions. CHEUI processes observed and expected nanopore direct RNA sequencing signals to achieve high single-molecule, transcript-site, and stoichiometry accuracies in multiple tests using synthetic RNA standards and cell line data. CHEUI’s capability to identify two modification types in the same sample reveals a co-occurrence of m6A and m5C in individual mRNAs in cell line and tissue transcriptomes. CHEUI provides new avenues to discover and study the function of the epitranscriptome.
