## Supplementary Table 1 for "Prediction of m6A and m5C at single-molecule resolution reveals a cooccurrence of RNA modifications across the transcriptome"

### Sheet: Supp Table S1
Supplementary Table S1. Summary of the samples used. We indicate the number of reads that were classified as pass or fail by Guppy and the total number of reads mapped to the human (or mouse) transcriptome considering primary alignments (see Methods), both in total counts and as a proportion of the initial number of reads.
HeLa NSUN2-KO (this study)
Run_ID	Sample_ID	Number of raw reads	Guppy pass reads	Guppy fail reads	Total mapped	Proportion mapped
M11_NSUN2 (M11A_KO)	NSUN2-KO_0	630084	596175	33909	566664	0.899347
M11B_KO_1	NSUN2-KO_1	144432	129830	14602	117632	0.814446
M11B_KO_2	NSUN2-KO_2	188358	169692	18666	153768	0.81636
M11C_KO_1	NSUN2-KO_1	308550	270978	37572	256851	0.832445
M11C_KO_2	NSUN2-KO_2	497511	467828	29683	438508	0.881404
Total		1768935	1634503	134432	1533423	0.866862
HeLa WT (this study)
Run_ID	Sample_ID	Number of raw reads	Guppy pass reads	Guppy fail reads	Total mapped	Proportion mapped
M11C_WT	WT_0	720023	670451	49572	631821	0.877501
M11A_WT_1	WT_1	474086	445942	28834	415395	0.876202
M11A_WT_2	WT_1	232587	228641	9791	208634	0.897015
M11B_WT_1	WT_2	315474	294936	15173	276590	0.876744
M11B_WT_2	WT_2	1064120	1046780	29513	968888	0.910506
Total	WT	2806290	2686750	132883	2501328	0.891329
HEK293 METTL3-KO (PRJEB40872)
Sample	Condition	Number of raw reads	Guppy pass reads	Guppy fail reads	Total mapped	Proportion mapped
HEK293T-Mettl3-KO-rep1	METTL3-KO	1471051	1425141	45909	1395581	0.948697
HEK293T-Mettl3-KO-rep2	METTL3-KO	1864348	1795890	68458	1656636	0.888587
HEK293T-Mettl3-KO-rep3	METTL3-KO	1684317	1627761	56555	1540352	0.914526
Total		5019716	4848792	170922	4592569	0.914906
HEK293 WT (PRJEB40872)
Sample	Condition	Number of raw reads	Guppy pass reads	Guppy fail reads	Total mapped	Proportion mapped
HEK293T-WT-rep1	WT	1011182	982306	28876	971147	0.960408
HEK293T-WT-rep2	WT	1550827	1484047	66780	1252451	0.807602
HEK293T-WT-rep3	WT	536373	502051	34322	448998	0.8371
Total	WT	3098382	2968404	129978	2672596	0.862578
Mouse E18 (this study)
Sample_ID (run ID)	Sample_ID	Number of raw reads	Guppy pass reads	Guppy fail reads	Total mapped	Proportion mapped
AR1_Mousebrain_n2_386ng_WT_E18_DF_pass1	S2_E18	10460	6937	3522	6379	0.609847
AR2_Mousbrain_n2_812ng_WT_E18_DF_pass1	S2_E18	66800	56142	10438	53011	0.793578
N17_Mousebrain_n2_500ng_WT_E18_DF_pass1	S1_E18	42630	37151	5479	34847	0.817429
AR12_Mousebrain_n4_2573ng_WT_E18_DF_pass1	S4_E18	171580	149949	21628	128907	0.751294
AR13_Mousebrain_n4_2573ng_WT_E18_DF_pass2	S4_E18	380430	379038	24962	331293	0.870838
AR14_Mousebrain_n4_2573ng_WT_E18_DF_pass1	S4_E18	449780	410969	38809	353940	0.786918
AR15_Mousebrain_n4_2573ng_WT_E18_DF_pass2	S4_E18	272100	247891	24212	214409	0.787979
Total		1393780	1288077	129050	1122786	0.805569
Mouse E12 (this study)
Sample_ID (run ID)	Sample_ID	Number of raw reads	Guppy pass reads	Guppy fail reads	Total mapped	Proportion mapped
N16_Mousebrain_n2_500ng_WT_E12_DF_pass1	S1_E12	27210	22709	4498	21767	0.799963
AR16_Mousebrain_n4_1546ng_WT_E12_LB_pass1	S2_E12	198000	185656	10344	168317	0.850086
AR17_MouseBrain_n4_1546ng_WT_E12_LB_pass2	S2_E12	312610	288124	24466	263510	0.842935
AR18_Mousebrain_n4_1546ng_WT_E12_LB_pass3	S2_E12	465470	431324	34143	396056	0.850873
Total		1003290	927813	73451	849650	0.846864
Mouse E15 (this study)
Sample_ID (run ID)	Sample_ID	Number of raw reads	Guppy pass reads	Guppy fail reads	Total mapped	Proportion mapped
N7_Mousebrain_n4_500ng_WT_E15-5_PFC_DF_pass1	S1_E15	933011	859870	73141	832880	0.89268
N8_Mousebrain_n4_500ng_WT_E15-5_PFC_DF_pass2	S1_E15	332469	296134	36335	285630	0.859118
Total		1265480	1156004	109476	1118510	0.883862
