## Supplementary Table 2 for "Prediction of m6A and m5C at single-molecule resolution reveals a cooccurrence of RNA modifications across the transcriptome"

### Sheet: Supp Table S2
Supplementary Table S2. Significant sites detected by CHEUI-solo in each condition. For each condition, we give the number of transcripts that were tested, the number of transcriptomic sites tested (which had at least 20 reads in that condition), and the number of significant sites identified by CHEUI-solo Model 2 using a probability cutoff of P>0.9999.
HEK293 (PRJEB40872)
m6A	Transcripts	Sites tested	Significant sites
HEK293 WT	9308	3138914	10036
HEK293 METTL3-KO	12392	4523633	4603
m5C	Transcripts	Sites tested	Significant sites
HEK293 WT	9125	3307452	5986
HEK293 METTL3-KO	12392	4673970	6796
HeLa cells (this study)
m5C	Transcripts	Sites tested	Significant sites
HeLa WT	10140	2699213	3167
HeLa NSUN2-KO	7352	1636369	1841
m6A	Transcripts	Sites tested	Significant sites
HeLa WT	10141	2892531	5839
HeLa NSUN2-KO	7348	1737892	3031
Embryonic mouse pre-frontal cortext samples (this study)
m6A	Transcripts	Sites tested	Significant sites
Mouse E12	5562	1412314	2876
Mouse E15.5	8252	2269637	6040
Mouse E18	7192	1870835	4335
m5C	Transcripts	Sites tested	Significant sites
Mouse E12	5552	1284108	1390
Mouse E15.5	8232	2089220	2180
Mouse E18	7174	1694378	2096
