## Supplementary Table 8 for "Prediction of m6A and m5C at single-molecule resolution reveals a cooccurrence of RNA modifications across the transcriptome"

### Sheet: Supp Table S8
Supp. Table S8. Significant sites CHEUI-diff predictions differential m5C between WT and NSUN2-KO in HeLa cells. Column 1: transcript site unique ID, column 2: coverage of site in condition 1 (WT), column 3: coverage of site in condition 2 (NSUN2-KO), column 4: stoichiometry in condition 1, column 5: stoichiometry in condition 2, column 6: the absolute difference between the two conditions stoich…
ID	coverage_1	coverage_2	stoichiometry_1	stoichiometry_2	stoichiometry_diff	statistic	pval_U	adj_pval
ENST00000000412.8_1310_TGGCCGTTT	52	41	0.2	0.025641	0.174359	4.13213	3.59411e-05	0.0161383
ENST00000003100.13_2749_CGCACCTGG	108	79	0.342857	0.106061	0.236797	3.88943	0.00010048	0.0373145
ENST00000157812.7_504_CAGACCAGA	51	35	0.125	0	0.125	4.62818	3.68893e-06	0.00234997
ENST00000215565.3_268_AGTGCAAGC	270	188	0.488095	0.224638	0.263458	5.3294	9.85371e-08	9.21307e-05
ENST00000216034.6_855_TGCACACAA	239	154	0.850746	0.625	0.225746	4.33639	1.44842e-05	0.00765003
ENST00000219548.9_504_ACTTCGGGG	159	81	0.355769	0.0740741	0.281695	3.79783	0.000145967	0.0496167
ENST00000221413.10_1008_GGGGCACCA	39	37	0.205882	0	0.205882	3.80878	0.000139653	0.0479337
ENST00000221801.8_404_AGAACCTGG	503	325	0.51671	0.358871	0.157839	3.96972	7.19574e-05	0.0285755
ENST00000222254.13_2847_TTCTCCGGC	38	26	0.857143	0.115385	0.741758	5.04408	4.55712e-07	0.000371736
ENST00000222254.13_2848_TCTCCGGCT	35	26	0.83871	0.115385	0.723325	4.76894	1.85198e-06	0.00128085
ENST00000222254.13_3422_AAGACGGGC	48	29	0.8	0.103448	0.696552	5.64544	1.64757e-08	1.80692e-05
ENST00000223127.8_2409_CTCCCCGAG	89	25	0.156627	0.04	0.116627	3.97538	7.02662e-05	0.0280396
ENST00000223127.8_2410_TCCCCGAGG	87	25	0.15	0	0.15	4.09817	4.16433e-05	0.0182169
ENST00000228306.8_478_ATATCCGGG	875	349	0.371191	0.147059	0.224132	6.52378	6.85563e-11	1.10203e-07
ENST00000228306.8_479_TATCCGGGG	815	340	0.256259	0.0564784	0.199781	7.86626	3.65389e-15	9.05673e-12
ENST00000228918.9_1532_GGGGCACAA	91	70	0.514286	0.180328	0.333958	4.4024	1.07059e-05	0.00590135
ENST00000245458.11_123_GATCCGGAA	1003	497	0.178905	0.0409091	0.137996	9.56343	1.13922e-21	3.78191e-18
ENST00000245960.10_597_CAGACGTTT	49	34	0.2	0	0.2	3.97256	7.11035e-05	0.0283049
ENST00000248450.9_1618_TGAGCCATG	31	31	0.47619	0.0769231	0.399267	3.83641	0.000124845	0.0440695
ENST00000253024.10_2511_GGCTCCTGA	322	159	0.169435	0	0.169435	4.13031	3.62279e-05	0.0162203
ENST00000253024.10_2512_GCTCCTGAG	322	159	0.189542	0	0.189542	4.09614	4.201e-05	0.0183448
ENST00000253039.9_1830_TCAGCCTCC	362	214	0.208191	0.0894737	0.118717	4.70154	2.58204e-06	0.00171356
ENST00000254301.14_352_CTACCCTGC	205	133	0.388889	0.20354	0.185349	4.10366	4.06664e-05	0.0178736
ENST00000254810.8_1189_TTCTCATAG	319	264	0.627119	0.0408163	0.586302	15.7458	7.34136e-56	4.25303e-52
ENST00000259037.8_78_TGGCCGGCC	112	76	0.774194	0.590909	0.183284	3.85091	0.000117681	0.0422473
ENST00000262030.8_68_CTTGCGGAG	596	373	0.29803	0.177358	0.120671	4.29691	1.73194e-05	0.00882872
ENST00000262367.10_8667_TTGACTCCG	36	26	0.333333	0	0.333333	3.86591	0.000110676	0.04044
ENST00000262428.5_590_TAACCCCAG	172	155	0.607692	0.363636	0.244056	3.96301	7.40094e-05	0.0292202
ENST00000263398.11_2690_TTGTCATAG	63	39	0.208333	0	0.208333	3.81831	0.00013437	0.0464585
ENST00000263579.5_173_GGTGCTGAG	47	28	0.434783	0	0.434783	3.87757	0.000105507	0.0388985
ENST00000267970.9_1359_GCCCCTCAT	125	107	0.288462	0.166667	0.121795	3.9766	6.99064e-05	0.0279337
ENST00000271836.10_1445_GAGGCCAGG	83	27	0.492754	0.0454545	0.447299	4.35835	1.31048e-05	0.00700665
ENST00000271836.10_1446_AGGCCAGGT	84	29	0.4375	0.04	0.3975	4.6212	3.81524e-06	0.00242208
ENST00000274065.9_333_GGATCTTAC	3378	1649	0.751116	0.639903	0.111213	5.92428	3.13674e-09	3.97446e-06
ENST00000290299.7_571_TGATCCGTC	521	311	0.549451	0.339806	0.209645	4.86396	1.15063e-06	0.000844829
ENST00000290299.7_572_GATCCGTCA	519	315	0.598214	0.348039	0.250175	5.09946	3.40623e-07	0.000285906
ENST00000295955.14_440_ATCTCAAGC	1837	864	0.610417	0.479915	0.130501	4.28577	1.82108e-05	0.00920686
ENST00000296456.10_1441_GCATCCGGG	79	65	0.552239	0.1	0.452239	5.01216	5.38224e-07	0.000429787
ENST00000296456.10_1442_CATCCGGGT	79	64	0.432432	0.0526316	0.379801	4.8393	1.303e-06	0.000943116
ENST00000302517.8_2208_GGAGCTCAC	46	24	0.151515	0	0.151515	4.71413	2.42741e-06	0.00162702
ENST00000302907.9_621_ACGACGAGG	903	631	0.336761	0.100358	0.236403	7.55488	4.19251e-14	9.54313e-11
ENST00000303077.7_1367_CTGTCTATG	51	21	0.125	0	0.125	3.8096	0.000139191	0.0478305
ENST00000304434.11_2290_TGGTCAAAC	75	41	0.2	0.027027	0.172973	3.90122	9.5709e-05	0.0359859
ENST00000309268.11_1401_GGAGCTGGC	5156	1959	0.645366	0.537736	0.107631	6.63841	3.1709e-11	5.27511e-08
ENST00000311208.13_1153_AGAACCAGG	1231	405	0.199488	0.00771208	0.191776	6.48772	8.71464e-11	1.38429e-07
ENST00000311208.13_1154_GAACCAGGA	1226	404	0.208369	0.0102564	0.198113	7.08834	1.35728e-12	2.65574e-09
ENST00000311481.11_1091_GGATCCAGG	168	126	0.386667	0.148148	0.238519	3.83851	0.000123783	0.0437888
ENST00000311481.11_1442_CTAGCACCT	267	231	0.280172	0.144279	0.135894	3.99724	6.40847e-05	0.0260396
ENST00000319006.8_895_CTTTCCGTT	244	150	0.257778	0	0.257778	5.18216	2.19327e-07	0.000191267
ENST00000319006.8_896_TTTCCGTTG	259	158	0.266949	0.0263158	0.240633	5.70138	1.18843e-08	1.35049e-05
ENST00000322088.11_1702_ACAGCACCT	142	128	0.243478	0.079646	0.163832	3.82873	0.000128808	0.045134
ENST00000326181.11_2081_TCTTCTCAG	85	50	0.75	0.310345	0.439655	3.81375	0.000136874	0.0471331
ENST00000335791.10_1460_CCTCCAGGT	137	96	0.266667	0.0105263	0.25614	4.24744	2.16227e-05	0.0105876
ENST00000336458.13_246_AAGGCCGGC	296	188	0.285714	0.118421	0.167293	4.26551	1.99443e-05	0.00991361
ENST00000339877.8_1324_AGAGCAAAA	48	33	0.833333	0.26087	0.572464	3.85434	0.00011604	0.0418311
ENST00000339997.8_3878_CTATCCCCA	41	29	0.633333	0.111111	0.522222	5.18036	2.21453e-07	0.00019278
ENST00000340913.11_304_AGGCCACAC	142	84	0.12605	0.0128205	0.11323	3.82094	0.000132943	0.0461656
ENST00000343262.9_81_GGAACCGCG	3775	2265	0.596026	0.144033	0.451994	29.4423	1.58157e-190	4.67284e-186
ENST00000343262.9_82_GAACCGCGG	3902	2339	0.55183	0.0211765	0.530654	36.3061	1.29829e-288	1.36995e-283
ENST00000343262.9_847_GACCCACAC	4326	2564	0.287341	0.18611	0.101232	7.4688	8.09309e-14	1.79516e-10
ENST00000343262.9_84_ACCGCGGTG	3883	2320	0.807664	0.605706	0.201958	20.3578	3.96009e-92	3.54555e-88
ENST00000346213.9_1214_ACAGCGGAC	155	121	0.817073	0.466667	0.350407	4.17875	2.93121e-05	0.0136256
ENST00000348035.9_177_CCGCCGCCG	182	77	0.309278	0.0638298	0.245449	3.99432	6.488e-05	0.0262952
ENST00000348035.9_808_TGGTCCTGT	194	112	0.662791	0.418367	0.244423	3.90305	9.49865e-05	0.0357872
ENST00000355415.7_2101_TGGACTCTG	505	213	0.670623	0.472222	0.198401	3.90221	9.53174e-05	0.0358752
ENST00000355857.8_442_TAAACCAGC	141	121	0.117647	0.00900901	0.108638	4.53401	5.78755e-06	0.00344334
ENST00000356000.7_1637_CTATCCCCA	29	21	0.6	0.05	0.55	4.51107	6.45014e-06	0.00377465
ENST00000356464.10_649_TAGTCAGGA	658	368	0.249004	0.0888889	0.160115	3.90791	9.30982e-05	0.0352194
ENST00000357214.6_695_GGGCCCAGG	75	40	0.258065	0.0512821	0.206782	3.8228	0.000131943	0.0458982
ENST00000357849.9_544_GTATCATAG	138	86	0.435644	0.0545455	0.381098	3.93661	8.26404e-05	0.0319588
ENST00000359062.4_6675_TTAGCAAAG	116	35	0.122222	0	0.122222	3.89374	9.8712e-05	0.0368245
ENST00000360319.9_5475_CTGACAACA	26	28	0.642857	0.0909091	0.551948	3.84323	0.000121425	0.0432236
ENST00000360541.10_2664_GAAACCCTG	62	43	0.294118	0	0.294118	5.91037	3.41334e-09	4.28779e-06
ENST00000360541.10_2665_AAACCCTGA	63	41	0.163636	0.0243902	0.139246	6.1096	9.98798e-10	1.36494e-06
ENST00000360541.10_2666_AACCCTGAA	61	39	0.127273	0	0.127273	5.60057	2.13652e-08	2.30214e-05
ENST00000366647.9_2253_TCATCGAAG	36	26	0.5	0	0.5	3.82311	0.000131777	0.0458817
ENST00000366839.8_1564_AGATCAGTA	80	29	0.194444	0	0.194444	4.14178	3.44618e-05	0.0155735
ENST00000368830.8_800_CCCACCAGC	141	80	0.364486	0.161765	0.202721	4.13296	3.58116e-05	0.0160997
ENST00000369144.8_4270_GGACCACAG	101	70	0.104651	0	0.104651	4.08062	4.49163e-05	0.0194301
ENST00000373116.6_859_AAGACACTC	363	234	0.484177	0.285714	0.198463	4.81236	1.4916e-06	0.00106604
ENST00000373312.4_2808_TGAGCCCAG	26	31	0.565217	0.0666667	0.498551	4.93469	8.02784e-07	0.000614673
ENST00000373312.4_2809_GAGCCCAGT	25	34	0.608696	0.0882353	0.52046	4.86256	1.15878e-06	0.000849973
ENST00000373312.4_2810_AGCCCAGTG	25	34	0.652174	0.09375	0.558424	4.8779	1.07223e-06	0.000793178
ENST00000373314.7_2623_GAGCCCAGT	37	25	0.580645	0.130435	0.45021	4.2978	1.72501e-05	0.00880247
ENST00000373314.7_2624_AGCCCAGTG	36	25	0.545455	0.16	0.385455	4.34075	1.41994e-05	0.00751576
ENST00000375429.8_1163_GGGACAAGA	165	113	0.169118	0.06	0.109118	4.07728	4.55652e-05	0.0196215
ENST00000375436.9_3548_GCACCCGAG	165	80	0.28169	0.0394737	0.242216	4.0485	5.15463e-05	0.0217008
ENST00000375436.9_3549_CACCCGAGG	157	73	0.166667	0.0289855	0.137681	3.88434	0.000102608	0.0379806
ENST00000376588.4_1832_TAGACACTT	399	132	0.38141	0.17094	0.21047	5.28581	1.2515e-07	0.000114762
ENST00000377819.10_3918_CTATCCCCA	26	34	0.761905	0	0.761905	5.71345	1.10709e-08	1.2688e-05
ENST00000378364.8_289_AAAGCGGGG	187	164	0.404762	0.176991	0.227771	3.89891	9.66257e-05	0.0362752
ENST00000379540.8_4538_GAGACTTGA	33	32	0.185185	0	0.185185	4.26452	2.00333e-05	0.00994114
ENST00000391753.6_617_ACGACGAGG	501	296	0.344671	0.094697	0.249974	6.91838	4.56847e-12	8.47851e-09
ENST00000392359.8_136_GTTGCTGAA	29	21	0.944444	0.333333	0.611111	3.82311	0.00013178	0.0458817
ENST00000392514.9_318_ATATCCGGG	2677	1102	0.435739	0.128461	0.307279	16.1875	6.17498e-59	3.76949e-55
ENST00000392514.9_319_TATCCGGGG	2557	1061	0.33303	0.0668824	0.266148	15.4301	1.02769e-53	5.72897e-50
ENST00000392514.9_422_ATTGCCCCA	3142	1323	0.153518	0.00991736	0.143601	8.98287	2.63788e-19	8.10161e-16
ENST00000392514.9_423_TTGCCCCAT	3225	1381	0.104624	0.00370096	0.100924	9.43694	3.83839e-21	1.25729e-17
ENST00000393099.3_895_GGGACTTGG	1017	551	0.549693	0.438228	0.111465	4.01154	6.0323e-05	0.0248089
ENST00000393196.8_288_TTTGCCGGC	538	455	0.253589	0.148052	0.105537	4.04899	5.14389e-05	0.0216741
ENST00000393600.8_1193_GCTCCCCTG	171	138	0.13253	0.0145985	0.117932	4.28931	1.7923e-05	0.00909245
ENST00000393600.8_1194_CTCCCCTGC	171	138	0.113095	0.00735294	0.105742	4.5698	4.88194e-06	0.0029777
ENST00000393600.8_1195_TCCCCTGCG	175	139	0.107784	0.00740741	0.100377	4.51331	6.38246e-06	0.00373856
ENST00000393868.7_217_CTTTCACAG	157	75	0.40625	0.0769231	0.329327	3.85754	0.000114532	0.0414092
ENST00000394053.7_591_ATTCCAACC	120	39	0.150943	0.0277778	0.123166	3.83907	0.0001235	0.0437096
ENST00000394249.8_2810_TGTTCCTGC	68	47	0.235294	0.047619	0.187675	3.86872	0.000109409	0.040096
ENST00000394938.8_622_GGATCATCT	231	141	0.684615	0.435897	0.248718	3.81887	0.000134066	0.0463895
ENST00000395044.7_546_CTGGCCGGC	186	126	0.296552	0.106796	0.189756	4.21948	2.44865e-05	0.0117522
ENST00000395044.7_547_TGGCCGGCT	218	148	0.333333	0.153153	0.18018	4.8714	1.10808e-06	0.000817655
ENST00000395956.7_1135_GAGCCAGTT	34	39	0.25	0.0555556	0.194444	4.05853	4.9382e-05	0.0209569
ENST00000396210.8_797_GGATCATGT	119	98	0.881356	0.538462	0.342894	3.96496	7.34085e-05	0.0290347
ENST00000396651.8_286_GGATCATCG	3204	1493	0.494157	0.357314	0.136843	6.65178	2.89573e-11	4.8501e-08
ENST00000398637.10_7849_TAGACTTCA	334	209	0.185874	0.0486486	0.137225	4.68319	2.82442e-06	0.00185607
ENST00000407422.8_1516_CTTCCCGGC	44	24	0.583333	0.0952381	0.488095	3.87562	0.000106354	0.0391319
ENST00000418458.6_1331_AAAGCGGCT	68	45	1	0.73913	0.26087	4.22876	2.34986e-05	0.0113481
ENST00000422514.7_481_GGATCATCT	5310	2886	0.537076	0.429309	0.107766	6.82676	8.68546e-12	1.55337e-08
ENST00000425675.7_956_TGAGCCAAG	51	27	0.604651	0.04	0.564651	4.30095	1.7007e-05	0.00869647
ENST00000425675.7_957_GAGCCAAGA	47	26	0.666667	0.2	0.466667	3.84756	0.000119299	0.0427036
ENST00000425753.7_874_TGGACTTCC	58	45	0.606061	0.185185	0.420875	3.94948	7.83205e-05	0.0306006
ENST00000429711.7_274_AAAGCACAT	1501	876	0.369482	0.255973	0.113509	4.00935	6.08858e-05	0.0249432
ENST00000438980.7_1557_TCTTCCGGG	31	26	0.851852	0.15	0.701852	4.95071	7.39428e-07	0.000571906
ENST00000438980.7_1558_CTTCCGGGT	31	26	0.814815	0.166667	0.648148	4.80652	1.53583e-06	0.00109554
ENST00000439590.6_134_GGTCCGCGC	694	503	0.128824	0.012848	0.115977	4.08037	4.49646e-05	0.0194453
ENST00000444469.4_438_GGCTCCCGG	65	30	0.719298	0.185185	0.534113	5.1241	2.98961e-07	0.000253821
ENST00000444469.4_439_GCTCCCGGA	64	31	0.717949	0.107143	0.610806	5.31019	1.09509e-07	0.00010149
ENST00000444469.4_440_CTCCCGGAG	64	30	0.954545	0.2	0.754545	5.41008	6.29951e-08	6.19169e-05
ENST00000449291.7_761_GGAGCAGGT	59	63	0.488889	0.0754717	0.413417	4.2497	2.14058e-05	0.0105197
ENST00000466397.5_516_AAGGCCAAG	709	341	0.505282	0.369176	0.136106	4.12974	3.63176e-05	0.0162481
ENST00000468812.6_570_AGATCATTC	2194	1462	0.406877	0.288793	0.118084	5.23979	1.60762e-07	0.000143759
ENST00000474796.2_3279_GCTTCAGGG	53	40	0.657895	0.0454545	0.61244	4.46197	8.12097e-06	0.00462666
ENST00000479563.5_244_AAGGCAGAC	654	356	0.266212	0.123596	0.142616	4.15066	3.31512e-05	0.0150827
ENST00000485390.5_623_GGATCATCG	1435	702	0.484252	0.354592	0.12966	4.9467	7.54812e-07	0.000582584
ENST00000495596.5_1835_GAGCCGTCT	43	25	0.37037	0	0.37037	4.00021	6.3287e-05	0.0257631
ENST00000499810.6_2856_GAAACCCTG	65	48	0.220339	0	0.220339	4.54221	5.56663e-06	0.00333338
ENST00000499810.6_2857_AAACCCTGA	66	50	0.15873	0	0.15873	4.44881	8.63484e-06	0.00488363
ENST00000511689.5_1441_CAGACAAGT	141	70	0.550388	0.131148	0.41924	5.28766	1.23894e-07	0.000113751
ENST00000520242.6_304_GTGGCCCAG	129	101	0.830189	0.694444	0.135744	3.90669	9.35691e-05	0.0353433
ENST00000521861.6_891_AGAGCCGAG	329	189	0.291457	0.119403	0.172054	4.14929	3.33501e-05	0.0151571
ENST00000522720.2_1725_CTATCCGCC	122	67	0.679487	0.25641	0.423077	4.06113	4.88361e-05	0.020755
ENST00000522720.2_1726_TATCCGCCC	130	70	0.383721	0.14	0.243721	3.87023	0.000108734	0.0398785
ENST00000526248.5_496_TGTGCTGGG	215	113	0.619403	0.313433	0.30597	4.63461	3.57612e-06	0.00228401
ENST00000526409.5_1380_GAGCCCAAG	342	209	0.194539	0.0913978	0.103141	4.00986	6.07552e-05	0.0249243
ENST00000526522.5_236_GGAACCGCG	71	52	0.679245	0.147059	0.532186	5.52933	3.21452e-08	3.32312e-05
ENST00000526522.5_237_GAACCGCGG	74	55	0.594203	0.0208333	0.57337	6.12915	8.83495e-10	1.21751e-06
ENST00000527446.5_556_TGTGCTGGG	600	311	0.524862	0.306122	0.218739	5.59529	2.20254e-08	2.3681e-05
ENST00000530705.6_295_GTACCGAAA	1796	965	0.378019	0.253219	0.1248	5.2458	1.5561e-07	0.000139574
ENST00000530705.6_705_AGGACTTAA	1653	917	0.334852	0.232589	0.102263	6.64235	3.08722e-11	5.14411e-08
ENST00000531065.5_1313_TGCACTGCC	248	171	0.201117	0.0661765	0.134941	3.81184	0.000137938	0.0474588
ENST00000531188.6_569_TGTGCTGGG	3201	1593	0.474125	0.304559	0.169567	10.1943	2.10308e-24	7.61478e-21
ENST00000533161.5_246_GGAACCGCG	340	218	0.310484	0.10625	0.204234	4.10675	4.01262e-05	0.0176789
ENST00000533872.5_14_GGAACCGCG	93	63	0.710526	0.145833	0.564693	6.47784	9.3043e-11	1.46535e-07
ENST00000533872.5_15_GAACCGCGG	105	66	0.617978	0	0.617978	6.97409	3.0786e-12	5.83069e-09
ENST00000533872.5_17_ACCGCGGTG	119	76	0.77381	0.545455	0.228355	4.13174	3.6003e-05	0.0161465
ENST00000534180.1_278_AGATCAACC	381	460	0.27907	0.133333	0.145736	4.19532	2.72489e-05	0.0128484
ENST00000534336.1_7559_AGGACTTGC	49	112	0.666667	0.272727	0.393939	4.01923	5.83874e-05	0.0241385
ENST00000537981.5_1530_CTATCCCCA	147	84	0.609756	0.115385	0.494371	7.66888	1.73503e-14	4.062e-11
ENST00000537981.5_1531_TATCCCCAG	80	80	0.681159	0.0649351	0.616224	8.12886	4.33359e-16	1.14524e-12
ENST00000537981.5_1532_ATCCCCAGG	60	65	0.52	0.0461538	0.473846	7.06905	1.56001e-12	3.02833e-09
ENST00000537981.5_1533_TCCCCAGGG	53	61	0.5	0.0169492	0.483051	6.79754	1.06423e-11	1.87833e-08
ENST00000539945.7_669_CATGCCAAG	94	57	0.471429	0.22	0.251429	4.02664	5.65792e-05	0.023485
ENST00000539945.7_670_ATGCCAAGG	88	56	0.802817	0.55814	0.244677	3.79884	0.000145375	0.0494381
ENST00000544017.5_620_CCAGCTATG	74	54	0.775	0.25	0.525	4.05769	4.95602e-05	0.0210265
ENST00000549098.5_1092_AAGGCTTAC	335	143	0.571429	0.316327	0.255102	3.94807	7.87824e-05	0.0307486
ENST00000549098.5_328_ATATCCGGG	218	107	0.402174	0.127907	0.274267	4.14926	3.33557e-05	0.0151571
ENST00000549098.5_329_TATCCGGGG	217	99	0.325714	0.045977	0.279737	4.98784	6.10581e-07	0.000480553
ENST00000551150.5_557_ATATCCGGG	656	317	0.393053	0.165385	0.227668	6.48735	8.73574e-11	1.38615e-07
ENST00000551150.5_558_TATCCGGGG	609	297	0.293103	0.0566038	0.2365	6.76348	1.34713e-11	2.33853e-08
ENST00000552361.1_453_TAGTCAGGA	624	347	0.273707	0.105469	0.168238	4.06955	4.71038e-05	0.0201638
ENST00000556230.2_505_GATCCGGAA	1088	581	0.168235	0.056	0.112235	8.26608	1.38434e-16	3.75241e-13
ENST00000556230.2_606_TTATCCGGG	960	514	0.524138	0.414216	0.109922	4.39654	1.09989e-05	0.00603668
ENST00000563197.6_363_CCCTCCGCT	57	33	0.173913	0.0625	0.111413	4.24924	2.14494e-05	0.0105341
ENST00000569622.5_246_GAGACACAG	78	32	0.149254	0	0.149254	4.00797	6.12437e-05	0.0250759
ENST00000573034.8_6644_AGATCTACT	22	21	0.818182	0.0833333	0.734848	3.81455	0.000136433	0.0470462
ENST00000580189.6_1377_GGGCCGAGG	41	37	0.421053	0.08	0.341053	3.85752	0.000114541	0.0414092
ENST00000598564.5_1894_GTGGCCCCA	50	27	0.485714	0	0.485714	4.52629	6.00284e-06	0.00354856
ENST00000598564.5_1895_TGGCCCCAG	52	26	0.25	0.0384615	0.211538	3.95364	7.69699e-05	0.0301687
ENST00000598742.6_310_CAGCCGAGG	2833	1723	0.3261	0.182474	0.143625	6.1636	7.11088e-10	9.94766e-07
ENST00000630287.2_2231_GACTCCTGC	58	64	0.571429	0.271186	0.300242	3.91164	9.16724e-05	0.0348675
ENST00000643579.2_788_CAGACACTA	91	59	0.173913	0.0545455	0.119368	4.79181	1.65287e-06	0.00116607
ENST00000644036.2_1508_CTTCCCGGC	43	43	0.657895	0.111111	0.546784	4.02916	5.59772e-05	0.0232613
ENST00000646449.2_496_TAGTCAGGA	633	409	0.297071	0.109635	0.187437	4.25756	2.06668e-05	0.0102109
ENST00000648006.3_934_AAAACTTGA	418	90	0.79646	0.5	0.29646	3.97161	7.1389e-05	0.0283803
ENST00000648437.1_270_ATCTCCGTG	2394	1388	0.125816	0.0104244	0.115392	6.23192	4.60766e-10	6.62785e-07
ENST00000648437.1_271_TCTCCGTGA	2280	1325	0.144718	0.0174603	0.127258	7.56407	3.90662e-14	8.91987e-11
ENST00000676710.1_1444_GGAGCTGGC	823	451	0.55666	0.43	0.12666	3.90205	9.53802e-05	0.0358897
ENST00000677907.1_1024_TTGTCCAGG	67	58	0.421053	0.207547	0.213505	3.86143	0.000112724	0.0410057
