## Supplementary Table 9 for "Prediction of m6A and m5C at single-molecule resolution reveals a cooccurrence of RNA modifications across the transcriptome"

### Sheet: Supp Table S9
Supplementary Table S9. Comparison of bsRNA-seq and CHEUI with IVTs. (a) IVT sequences used for the comparison of bsRNA-seq and CHEUI in the identification of m5C. (b) Coverage of the C sites by nanopore and bsRNA-seq. (c) Recall and False Positive Rate (FPR) accomplished by CHEUI
(a)
ID	Sequence
pUC57-mini-m-1-IVT	GAAATTAATACGACTCACTATAGGGAGACCACAACACTGACACGCTGTCCTTTCCCTATTAACACTAAAGGACACTATAAAGAGACCCTTTCGATTTAAGGCTGTTTTGCTTGTCCAGCCTATTCTTTTTACTGGCTTGGGTCTGTCGCGGTGCCTGAAGCTGTCCCCGAGCCACGCTTCCTGCTTTCCCGGGCTTGCTGCTTGCGTGTGCTTGCTGTGGGCAGCTTGTGACAACTGGGCGCTGTGACTTTGCTGCGTGTCAGACGTTTTTCCCGATTTCCCCGAGGTGTCGTTGTCACACCTGTCCCGGTTGGAATGGTGGAGCCAGCTGTGGTTGAGGGCCACCTTATTTCGGCTCACTTTTTTTTTTTTTTTTTCTCTTGGAGTCCCGAACCTCCG…
pUC57-mini-m-2-IVT	GAAATTAATACGACTCACTATAGGGAGACCACAACGTGCGTGTGCTCGCGGACGGGTTTTGTCGGACCCCGACGGGGTCGGTCCGGCCGCATGCACTCTCCCGTTCCGCGCGAGCGCCCGCCCGGCTCACCCCCGGTTTGTCCTCCCGCGAGGCTCTCCGCCGCCGCCGCCTCCTCCTCCTCTCTCGCGCTCTCTGTCCCGCCTGGTCCTGTCCCACCCCCGACGCTCCGCTCGCGCTTCCTTACCTGGTTGATCCTGCCAGGTAGCATATGCTTGTCTCAAAGATTAAGCCATGCATGTCTAAGTACGCACGGCCGGTACAGTGAAACTGCGAATGGCTCATTAAATCAGTTATGGTTCCTTTGGTCGCTCGCTCCTCTCCTACTTGGATAACTGTGG…
pUC57-mini-m-3-IVT	GAAATTAATACGACTCACTATAGGGAGACCACAACGCGAGGGCGAGAACGGAGAGAGGTGGTATCCCCGGTGGCGTTGCGAGGGAGGGTTTGGCGTCCCGCGTCCGTCCGTCCCTCCCTCCCTCGGTGGGCGCCTTCGCGCCGCACGCGGCCGCTAGGGGCGGTCGGGGCCCGTGGCCCCCGTGGCTCTTCTTCGTCTCCGCTTCTCCTTCACCCGGGCGGTACCCGCTCCGGCGCCGGCCCGCGGGACGCCGCGGCGTCCGTGCGCCGATGCGAGTCACCCCCGGGTGTTGCGAGTTCGGGGAGGGAGAGGGCCTCGCTGACCCGTTGCGTCCCGGCTTCCCTGGGGGGGACCCGGCGTCTGTGGGCTGTGCGTCCCGGGGGTTGCGTGTGAGTAAGA…
pUC57-mini-m-4-IVT	GAAATTAATACGACTCACTATAGGGAGACCACAACCAGGGGAATCCGACTGTTTAATTAAAACAAAGCATCGCGAAGGCCCGCGGCGGGTGTTGACGCGATGTGATTTCTGCCCAGTGCTCTGAATGTCAAAGTGAAGAAATTCAATGAAGCGCGGGTAAACGGCGGGAGTAACTATGACTCTCTTAAGGTAGCCAAATGCCTCGTCATCTAATTAGTGACGCGCATGAATGGATGAACGAGATTCCCACTGTCCCTACCTACTATCCAGCGAAACCACAGCCAAGGGAACGGGCTTGGCGGAATCAGCGGGGAAAGAAGACCCTGTTGAGCTTGACTCTAGTCTGGCACGGTGAAGAGACATGAGAGGTGTAGAATAAGTGGGAGGCCCCCGGCGCCC…
(b)
IVT Construct	Reads	Alignment rate (percentage of reads mapped)	Percentage of C’s covered (out of 4423)	Percentage of C’s covered with>20 reads	Estimated C-to-T conversion rate	Percentage of C’s covered with >20 nanopore reads (measurable by CHEUI)
m1-m4 non-modified (BS)	1180802	78.14	99.55	96.81	0.9987	99.55
m1-m4 modified (BS)	1050632	95.41	72.12	71.94	0.0269	99.19
(c)
Probability cut-off	Recall (%)	FPR (%)
P > 0.9	79.51	2.41
P > 0.99	65.22	0.48
P > 0.999	47.44	0.18
P > 0.9999	30.02	0.02
