## Supplementary Table 11 for "Prediction of m6A and m5C at single-molecule resolution reveals a cooccurrence of RNA modifications across the transcriptome"

### Sheet: Supp Table S11
Supplementary Table S11. Summary of number of different 9-mers and signals used for training (IVT train 1), validation (IVT validation 1), and testing (IVT test 1, IVT test 2) of the m6A and m5C models.
Modification	m6A		m5C
	Number of 9-mers	Number of signals	Number of 9-mers	number of signals
IVT train 1	~2500	~40M	~2500	~40M
IVT validation 1	247	~250K	237	~250K
IVT test 1	247	~3,9M	237	~5.8M
IVT test 2	81	~600K	83	~320K
